# Cardiomyocyte vulnerability to lamin polymer disruption revealed by saturation mutagenesis

**DOI:** 10.64898/2026.09.17.752442

**Authors:** Jessica Mella, Abigail Hein, Navraj Lally, Julia Conrad, Cathy Yang, Andrew P. Landstrom, Vasanth Vedantham, Willow Coyote-Maestas, Abigail Buchwalter

**Affiliations:** Cardiovascular Research Institute, University of California, San Francisco, USA; Tetrad Graduate Program, University of California, San Francisco, USA; Biomedical Sciences Graduate Program, University of California, San Francisco, USA; Department of Biochemistry, University of California, San Francisco, USA; Department of Pediatrics, Division of Cardiology, Duke University School of Medicine, Durham, North Carolina, USA; Department of Pediatrics, Division of Cardiology, Children’s Hospital of Philadelphia and Perelman School of Medicine, University of Pennsylvania, Philadelphia, Pennsylvania, USA; Cardiology Division, Department of Medicine, University of California, San Francisco, USA; Department of Bioengineering and Therapeutic Sciences, University of California, San Francisco, USA; Chan Zuckerberg Biohub, San Francisco, USA; Quantitative Biosciences Institute, University of California, San Francisco, USA

## Abstract

Hundreds of mutations to the broadly expressed *LMNA* gene cause disease primarily within cardiac, muscular, and adipose tissues^1^. Tissue-specific pathogenesis arises when mutant protein dysfunction collides with the unique demands of a specific cell type. Here, we decipher the cell-type-specific consequences of ∼15,000 *LMNA* mutations by completing the first saturation mutagenesis screens in human induced pluripotent cells (hiPSCs) and hiPSC-derived cardiomyocytes using our newly developed <u>s</u>ingle <u>l</u>arge serine <u>i</u>ntegrase <u>c</u>assette <u>e</u>xchange (SLICE) platform. We find that destabilization is a predominant consequence of pathogenic *LMNA* mutations, is selected against in human populations, and is associated with cardiomyopathy. Mutation sensitivity maps reveal Lamin A quality control at both the subunit and multimer level, resolve lateral and head-to-tail polymerization interfaces, and uncover a convergence between disruption of lamin polymer assembly and pathogenesis. Uniquely in cardiomyocytes, lamin A polymer assembly defects drive profound protein loss, nuclear abnormalities, and cellular toxicity, explaining the origins of cardiac specificity in laminopathy syndromes.
