## supplementary table 3 for "Cardiomyocyte vulnerability to lamin polymer disruption revealed by saturation mutagenesis"

### Sheet: pop_freq_2e-5_controls
HGVS	clinvar_ID	clinvar_class	domain	count_regeneron	freq_regeneron	log_freq_regeneron	MTR	count_gnomAD	freq_gnomAD	log_freq_gnomAD	max_af	VCM_abundance	VCM_abundance_SE
p.(K117R)	48063	Conflicting classifications of pathogenicity	coil_1b	63	3.83e-05	-4.41654	0.90361	61	3.8e-05	-4.42034	3.83e-05	0.0487718	0.247113
p.(R166Q)	163866	Conflicting classifications of pathogenicity	coil_1b	44	2.68e-05	-4.57244	0.92711	56	3.52e-05	-4.45302	3.52e-05	0.0394054	0.246371
p.(R216H)	200964	Conflicting classifications of pathogenicity	coil_1b	62	3.77e-05	-4.4235	0.78132	67	4.15e-05	-4.38185	4.15e-05	-0.0439052	0.24227
p.(R220C)	264626	Uncertain significance	linker_2	37	2.25e-05	-4.64769	0.82871	38	2.35e-05	-4.62814	2.35e-05	0.0536075	0.281472
p.(N283S)	519439	Uncertain significance	coil_2	105	6.39e-05	-4.19465	0.91961	103	6.38e-05	-4.195	6.39e-05	0.144221	0.277763
p.(R298C)	14498	Conflicting classifications of pathogenicity	coil_2	59	3.59e-05	-4.44504	0.923	68	4.21e-05	-4.37526	4.21e-05	8.42e-05	0.243832
p.(I299V)	48092	Conflicting classifications of pathogenicity	coil_2	1022	0.000621677	-3.20644	0.92553	288	0.000178478	-3.74842	0.000621677	-0.0938915	0.277553
p.(A318T)	66961	Conflicting classifications of pathogenicity	coil_2	69	4.2e-05	-4.37704	0.94052	71	4.4e-05	-4.35655	4.4e-05	0.176794	0.251342
p.(S326T)	48097	Conflicting classifications of pathogenicity	coil_2	115	7e-05	-4.15515	1.00654	137	8.49e-05	-4.0711	8.49e-05	0.131871	0.252637
p.(R329H)	48091	Uncertain significance	coil_2	42	2.55e-05	-4.59264	1.00833	40	2.48e-05	-4.6058	2.55e-05	-0.0530069	0.243005
p.(R331Q)	48098	Conflicting classifications of pathogenicity	coil_2	27	1.64e-05	-4.78451	1.01024	37	2.29e-05	-4.63966	2.29e-05	-0.00697437	0.243795
p.(R335Q)	246074	Conflicting classifications of pathogenicity	coil_2	77	4.68e-05	-4.3294	1.03291	95	5.89e-05	-4.23015	5.89e-05	-0.0180727	0.238272
p.(R343W)	656550	Uncertain significance	coil_2	44	2.68e-05	-4.57243	0.98785	33	2.04e-05	-4.68942	2.68e-05	0.00111323	0.235739
p.(R343Q)	66759	Uncertain significance	coil_2	26	1.58e-05	-4.80092	0.98785	47	2.91e-05	-4.53582	2.91e-05	-0.0236141	0.243313
p.(T394I)	959791	Uncertain significance	tail	34	2.07e-05	-4.68441	0.84642	1	6.2e-07	-6.20761	2.07e-05	0.127378	0.261571
p.(R397C)	211387	Uncertain significance	tail	19	1.16e-05	-4.93714	0.86048	37	2.3e-05	-4.63914	2.3e-05	-0.0449201	0.239508
p.(R399H)	66794	Uncertain significance	tail	117	7.12e-05	-4.1477	0.8764	133	8.25e-05	-4.08346	8.25e-05	-0.0226024	0.226664
p.(R401C)	48035	Conflicting classifications of pathogenicity	tail	126	7.66e-05	-4.11552	0.89332	118	7.32e-05	-4.13544	7.66e-05	0.00517304	0.270974
p.(R401H)	287940	Uncertain significance	tail	120	7.3e-05	-4.13671	0.89332	103	6.39e-05	-4.1945	7.3e-05	0.432402	0.256211
p.(G411C)	179412	Uncertain significance	tail	48	2.92e-05	-4.53465	0.97166	20	1.24e-05	-4.90632	2.92e-05	0.106382	0.242482
p.(R419C)	242002	Conflicting classifications of pathogenicity	NLS	34	2.07e-05	-4.68441	0.95579	17	1.05e-05	-4.97695	2.07e-05	-0.31587	0.33423
p.(R419H)	476822	Uncertain significance	NLS	50	3.04e-05	-4.51692	0.95579	32	1.99e-05	-4.70223	3.04e-05	-0.188798	0.23605
p.(R435C)	66802	Conflicting classifications of pathogenicity	Ig_fold	43	2.62e-05	-4.58242	0.86414	38	2.36e-05	-4.62761	2.62e-05	0.0214631	0.241813
p.(V442M)	519022	Conflicting classifications of pathogenicity	Ig_fold	53	3.22e-05	-4.49161	0.86959	24	1.49e-05	-4.82682	3.22e-05	-0.0732355	0.24448
p.(N459S)	178062	Conflicting classifications of pathogenicity	Ig_fold	75	4.56e-05	-4.34081	0.89032	73	4.64e-05	-4.33383	4.64e-05	0.172931	0.250905
p.(T496M)	245964	Conflicting classifications of pathogenicity	Ig_fold	74	4.5e-05	-4.34666	0.95394	18	1.12e-05	-4.95264	4.5e-05	-0.0316656	0.236801
p.(H506P)	242003	Uncertain significance	Ig_fold	92	5.6e-05	-4.25187	0.92121	86	5.33e-05	-4.27327	5.6e-05	0.105966	0.241921
p.(G523R)	200946	Uncertain significance	Ig_fold	131	7.97e-05	-4.09862	0.86315	1	6.22e-07	-6.20621	7.97e-05	-0.0652812	0.267716
p.(R527H)	14499	Conflicting classifications of pathogenicity	Ig_fold	58	3.53e-05	-4.45246	0.85934	41	2.57e-05	-4.59087	3.53e-05	0.241832	0.274231
p.(R545H)	163878	Conflicting classifications of pathogenicity	Ig_fold	494	0.000300495	-3.52216	0.91473	441	0.000283506	-3.54744	0.000300495	0.267381	0.255652
p.(D553N)	286258	Conflicting classifications of pathogenicity	tail_3	12	7.3e-06	-5.13671	1.01827	46	2.96e-05	-4.5292	2.96e-05	0.115067	0.244222
p.(S573L)	14517	Conflicting classifications of pathogenicity	tail_3	111	6.75e-05	-4.17056	0.82913	112	6.95e-05	-4.15824	6.95e-05	0.186555	0.294287
p.(S583L)	66864	Conflicting classifications of pathogenicity	tail_3	38	2.31e-05	-4.63609	0.76466	51	3.16e-05	-4.49991	3.16e-05	0.177975	0.245539
p.(D596N)	435774	Conflicting classifications of pathogenicity	tail_3	47	2.86e-05	-4.54379	0.81412	50	3.1e-05	-4.50855	3.1e-05	-0.0357735	0.237742
p.(G602S)	48052	Conflicting classifications of pathogenicity	tail_3	287	0.00017458	-3.75801	0.79861	245	0.000151894	-3.81846	0.00017458	0.193799	0.24853
p.(T621M)	567367	Conflicting classifications of pathogenicity	tail_3	58	3.53e-05	-4.45246	0.98213	38	2.36e-05	-4.62797	3.53e-05	0.057795	0.233096
p.(S625R)	96530	Uncertain significance	tail_3	58	3.53e-05	-4.45243	0.98711	49	3.04e-05	-4.51761	3.53e-05	0.159494	0.242022
p.(S625T)	96531	Uncertain significance	tail_3	59	3.59e-05	-4.44503	0.98711	49	3.04e-05	-4.51761	3.59e-05	0.163041	0.247769
p.(R627C)	543199	Uncertain significance	tail_3	51	3.1e-05	-4.50832	1.03272	64	3.97e-05	-4.40161	3.97e-05	0.0193633	0.255637
p.(G638R)	NA		tail_3	258	0.000156939	-3.80427	1.03128	2	1.24e-06	-5.90667	0.000156939	-0.222299	0.287623
p.(R644C)	14527	Conflicting classifications of pathogenicity	tail_3	3325	0.00202258	-2.69409	0.9929	3247	0.00201256	-2.69625	0.00202258	0.000266601	0.244594
p.(R644H)	161291	Conflicting classifications of pathogenicity	tail_3	112	6.81e-05	-4.16667	0.9929	108	6.69e-05	-4.17433	6.81e-05	0.152681	0.244785
p.(N660D)	245639	Conflicting classifications of pathogenicity	tail_3	107	6.51e-05	-4.1865	0.94926	147	9.11e-05	-4.04047	9.11e-05	0.229211	0.269182

### Sheet: readme
this spreadsheet contains putative benign control variants used for OddsPath calculation, selected based on max allele frequency in gnomAD and regeneron databases
HGVS	variant identity in HGVS format
clinvar_ID	ClinVar Variation ID, as annotated in the gnomAD export. NA = variant not in ClinVar
clinvar_class	ClinVar germline classification, as annotated in the gnomAD export, reported verbatim. Blank = no classification reported
domain	refers to position within domains of the human Lamin A protein.
count_regeneron	alternate allele count (AC) in the Regeneron Genetics Center exome dataset (approximately 1.64 million alleles surveyed)
freq_regeneron	alternate allele frequency (AAF) in the Regeneron Genetics Center exome dataset
log_freq_regeneron	log10 of freq_regeneron
MTR	Missense Tolerance Ratio at the indicated residue: observed relative to expected missense variation in a sliding window of the coding sequence. Values below 1 indicate missense depletion (constraint); values near 1 indicate missense tolerance. Assigned per residue, so variants at the same position share a value
count_gnomAD	alternate allele count in gnomAD
freq_gnomAD	alternate allele frequency in gnomAD
log_freq_gnomAD	log10 of freq_gnomAD
max_af	the higher of freq_regeneron and freq_gnomAD. All variants in this table have max_af > 2e-5, which is the inclusion criterion
VCM_abundance	Lamin A abundance cardiomyocyte sort score (UbC promoter), N-terminal antibody epitope (antibody: SCBT sc-376248; antigen, AA 2-29 in head domain). 0 indicates no effect; positive values indicate increased abundance; negative values indicate decreased abundance; calculated with Lilace
VCM_abundance_SE	standard error of the effect size, cardiomyocyte screen
