## supplementary table 5 for "Cardiomyocyte vulnerability to lamin polymer disruption revealed by saturation mutagenesis"

### Sheet: depleted_set
HGVS	position	domain	heptad_phase	VCM_fitness_score	VCM_abundance_score	ConSurf_grade	ConSurf_surface	ConSurf_class	interface	ClinVar_classification	AM_prediction
p.(R28D)	28	head	a	-2.19971	-0.275791	9	Exposed	Functional	rod_Nterm	NA	LPath
p.(R28E)	28	head	a	-1.80065	-0.173499	9	Exposed	Functional	rod_Nterm	NA	LPath
p.(E31C)	31	head	d	-2.20205	NA	9	Exposed	Functional	rod_Nterm	NA	LPath
p.(E31A)	31	head	d	-1.74027	-0.103115	9	Exposed	Functional	rod_Nterm	NA	LPath
p.(R41C)	41	coil_1a	g	-2.5446	-0.159053	9	Exposed	Functional	rod_Nterm	P/LP	LPath
p.(R41I)	41	coil_1a	g	-1.98502	-0.573608	9	Exposed	Functional	rod_Nterm	NA	LPath
p.(Y45P)	45	coil_1a	d	-2.0461	-0.721289	9	Buried	Structural	rod_Nterm	NA	LPath
p.(E31_K32insGSG)	31	head	d	-1.81576	-0.125616	9	Exposed	Functional	rod_Nterm	NA	NA
p.(Y45_I46insG)	45	coil_1a	d	-1.7735	-0.614944	9	Buried	Structural	rod_Nterm	NA	NA
p.(E31_K32del)	31	head	d	-2.00705	-0.0980167	9	Exposed	Functional	rod_Nterm	NA	NA
p.(R50Q)	50	coil_1a	b	-2.2554	-0.0251759	9	Exposed	Functional	rod_Nterm	NA	LPath
p.(R50Y)	50	coil_1a	b	-2.48921	-0.155552	9	Exposed	Functional	rod_Nterm	NA	LPath
p.(E53T)	53	coil_1a	e	-2.0841	-0.10311	9	Exposed	Functional	NA	NA	LPath
p.(E53A)	53	coil_1a	e	-1.85858	-0.0922906	9	Exposed	Functional	NA	NA	LPath
p.(R50_S51insG)	50	coil_1a	b	-1.89355	-0.371206	9	Exposed	Functional	rod_Nterm	NA	NA
p.(R50_S51insGSG)	50	coil_1a	b	-1.86895	-0.117968	9	Exposed	Functional	rod_Nterm	NA	NA
p.(R89del)	89	coil_1b	e	-2.16099	-0.313208	9	Exposed	Functional	NA	NA	NA
p.(Q198G)	198	coil_1b	b	-2.65256	-0.215271	9	Exposed	Functional	A11	NA	LPath
p.(Q198R)	198	coil_1b	b	-3.40094	-0.0392278	9	Exposed	Functional	A11	NA	LPath
p.(E214N)	214	coil_1b	d	-2.14085	0.154966	9	Exposed	Functional	NA	NA	LPath
p.(E214T)	214	coil_1b	d	-1.57956	0.097804	9	Exposed	Functional	NA	NA	LPath
p.(E214A)	214	coil_1b	d	-2.25225	0.203332	9	Exposed	Functional	NA	NA	LPath
p.(E214R)	214	coil_1b	d	-1.9296	0.107331	9	Exposed	Functional	NA	NA	LPath
p.(E214V)	214	coil_1b	d	-1.55202	0.185872	9	Exposed	Functional	NA	NA	LPath
p.(Q198_T199insGS)	198	coil_1b	b	-2.06942	-0.44256	9	Exposed	Functional	A11	NA	NA
p.(Q198_T199insGSG)	198	coil_1b	b	-2.10513	-0.717531	9	Exposed	Functional	A11	NA	NA
p.(R249C)	249	coil_2	e	-3.57212	-0.308938	9	Exposed	Functional	NA	NA	LPath
p.(R249K)	249	coil_2	e	-1.31247	-0.131769	9	Exposed	Functional	NA	NA	LPath
p.(R249A)	249	coil_2	e	-2.35432	-0.0278989	9	Exposed	Functional	NA	NA	LPath
p.(R249E)	249	coil_2	e	-1.65149	-0.344182	9	Exposed	Functional	NA	NA	LPath
p.(R249del)	249	coil_2	e	-2.3411	-0.268795	9	Exposed	Functional	NA	NA	NA
p.(D364K)	364	coil_2	f	-2.54052	-0.368267	9	Exposed	Functional	NA	NA	LPath
p.(D364F)	364	coil_2	f	-2.52894	-0.292571	9	Exposed	Functional	NA	NA	LPath
p.(K366A)	366	coil_2	a	-2.02076	-0.487291	9	Exposed	Functional	NA	NA	LPath
p.(K366L)	366	coil_2	a	-1.34552	-0.439357	9	Exposed	Functional	NA	NA	LPath
p.(E372C)	372	coil_2	g	-1.97931	-0.950424	9	Exposed	Functional	rod_Cterm	NA	LPath
p.(E372G)	372	coil_2	g	-2.30502	-0.219728	9	Exposed	Functional	rod_Cterm	P/LP	LPath
p.(E372R)	372	coil_2	g	-1.8454	-0.77175	9	Exposed	Functional	rod_Cterm	NA	LPath
p.(I373C)	373	coil_2	a	-2.75569	-0.679418	9	Buried	Structural	rod_Cterm	NA	LPath
p.(Y376K)	376	coil_2	d	-1.98173	-0.589989	9	Buried	Structural	rod_Cterm	NA	LPath
p.(Y376W)	376	coil_2	d	-1.33026	-0.776264	9	Buried	Structural	rod_Cterm	NA	LPath
p.(Y376V)	376	coil_2	d	-2.1207	-0.601693	9	Buried	Structural	rod_Cterm	NA	LPath
p.(E383G)	383	coil_2	d	-1.79679	-0.145723	9	Exposed	Functional	rod_Cterm	VUS	LPath
p.(E383V)	383	coil_2	d	-1.99378	-0.0613312	9	Exposed	Functional	rod_Cterm	NA	LPath
p.(D364_I365insGSG)	364	coil_2	f	-1.8661	-0.205918	9	Exposed	Functional	NA	NA	NA
p.(E372_I373insGS)	372	coil_2	g	-2.50118	-0.512704	9	Exposed	Functional	rod_Cterm	NA	NA
p.(K366_L367del)	366	coil_2	a	-1.79249	-0.367384	9	Exposed	Functional	NA	NA	NA
p.(I373_A375del)	373	coil_2	a	-1.74529	-0.654333	9	Buried	Structural	rod_Cterm	NA	NA
p.(E383del)	383	coil_2	d	-1.64205	-0.294409	9	Exposed	Functional	rod_Cterm	NA	NA
p.(K418Q)	418	NLS	NA	-1.59784	-0.204342	9	Exposed	Functional	NA	NA	LPath
p.(G449N)	449	Ig_fold	NA	-2.7839	-0.107699	9	Exposed	Functional	NA	NA	LPath
p.(N456M)	456	Ig_fold	NA	-2.23916	-0.354469	9	Exposed	Functional	NA	NA	LPath
p.(N456G)	456	Ig_fold	NA	-1.73125	-0.203418	9	Exposed	Functional	NA	NA	LPath
p.(A539M)	539	Ig_fold	NA	-2.23378	0.177042	9	Buried	Structural	NA	NA	LPath
p.(E31H)	31	head	d	-2.98273	-0.108917	9	Exposed	Functional	rod_Nterm	NA	LPath
p.(R41K)	41	coil_1a	g	-1.89214	-0.13838	9	Exposed	Functional	rod_Nterm	NA	LPath
p.(Y45_D47del)	45	coil_1a	d	-1.76769	-0.448058	9	Buried	Structural	rod_Nterm	NA	NA
p.(E214_L215del)	214	coil_1b	d	-2.33364	0.193154	9	Exposed	Functional	NA	NA	NA
p.(R249_A250insG)	249	coil_2	e	-2.20495	-0.300778	9	Exposed	Functional	NA	NA	NA
p.(L362M)	362	coil_2	d	-1.97066	NA	9	Buried	Structural	NA	NA	LPath
p.(D364T)	364	coil_2	f	-2.3493	-0.155639	9	Exposed	Functional	NA	NA	LPath
p.(D364X)	364	coil_2	f	-2.48458	-0.478985	9	Exposed	Functional	NA	NA	NA
p.(K366C)	366	coil_2	a	-1.53277	-0.391383	9	Exposed	Functional	NA	NA	LPath
p.(K366Q)	366	coil_2	a	-2.44126	-0.289284	9	Exposed	Functional	NA	NA	LPath
p.(I373R)	373	coil_2	a	-1.74657	-0.283575	9	Buried	Structural	rod_Cterm	NA	LPath
p.(Y376D)	376	coil_2	d	-2.2502	-0.480157	9	Buried	Structural	rod_Cterm	NA	LPath
p.(E383M)	383	coil_2	d	-2.36362	-0.237217	9	Exposed	Functional	rod_Cterm	NA	LPath
p.(E383T)	383	coil_2	d	-2.09069	-0.191139	9	Exposed	Functional	rod_Cterm	NA	LPath
p.(D364_I365insG)	364	coil_2	f	-1.71207	-0.406202	9	Exposed	Functional	NA	NA	NA
p.(K366del)	366	coil_2	a	-1.85125	-0.314201	9	Exposed	Functional	NA	NA	NA
p.(K366_A368del)	366	coil_2	a	-1.7164	-0.191692	9	Exposed	Functional	NA	NA	NA
p.(E53K)	53	coil_1a	e	-2.79338	-0.169501	9	Exposed	Functional	NA	NA	LPath
p.(R377L)	377	coil_2	e	-2.15581	-0.286649	9	Exposed	Functional	rod_Cterm	P/LP	LPath
p.(E383_E384insGSG)	383	coil_2	d	-2.17919	-0.242683	9	Exposed	Functional	rod_Cterm	NA	NA
p.(R50D)	50	coil_1a	b	-2.20925	-0.469009	9	Exposed	Functional	rod_Nterm	NA	LPath
p.(R50A)	50	coil_1a	b	-2.65934	-0.152836	9	Exposed	Functional	rod_Nterm	NA	LPath
p.(G449R)	449	Ig_fold	NA	-1.90247	-0.026944	9	Exposed	Functional	NA	NA	LPath
p.(R249I)	249	coil_2	e	-2.03095	-0.172313	9	Exposed	Functional	NA	NA	LPath
p.(N456W)	456	Ig_fold	NA	-1.9985	-0.212522	9	Exposed	Functional	NA	NA	LPath
p.(E55_A57del)	55	coil_1a	g	-2.17655	-0.412832	8	Exposed	Functional	NA	NA	NA
p.(R99Q)	99	coil_1b	a	-3.10925	0.15107	8	Exposed	Functional	NA	NA	LPath
p.(R99I)	99	coil_1b	a	-2.54377	0.182767	8	Exposed	Functional	NA	NA	LPath
p.(E105S)	105	coil_1b	g	-2.07896	0.264691	8	Exposed	Functional	NA	NA	LPath
p.(E105W)	105	coil_1b	g	-2.14438	-0.113971	8	Exposed	Functional	NA	NA	LPath
p.(E105_L106insGSG)	105	coil_1b	g	-1.98241	-0.426386	8	Exposed	Functional	NA	NA	NA
p.(D192G)	192	coil_1b	c	-1.84836	-0.187702	8	Exposed	Functional	A11	VUS	LPath
p.(R298Q)	298	coil_2	g	-2.24073	0.24828	8	Exposed	Functional	NA	NA	LPath
p.(R298T)	298	coil_2	g	-2.12847	0.17896	8	Exposed	Functional	NA	NA	LPath
p.(R298F)	298	coil_2	g	-1.95915	0.136372	8	Exposed	Functional	NA	NA	LPath
p.(R298A)	298	coil_2	g	-1.83222	0.217057	8	Exposed	Functional	NA	NA	LPath
p.(E344_M345del)	344	coil_2	g	-2.33487	0.0269108	8	Exposed	Functional	NA	NA	NA
p.(L379P)	379	coil_2	g	-2.17512	-0.734232	8	Buried	Other	rod_Cterm	VUS	LPath
p.(L379_L380insGSG)	379	coil_2	g	-2.0438	-0.487249	8	Buried	Other	rod_Cterm	NA	NA
p.(L379_L380del)	379	coil_2	g	-2.20162	-0.530004	8	Buried	Other	rod_Cterm	NA	NA
p.(L379_E381del)	379	coil_2	g	-2.45535	-0.609541	8	Buried	Other	rod_Cterm	NA	NA
p.(K417L)	417	NLS	NA	-2.1082	0.0263037	8	Exposed	Functional	NA	NA	LPath
p.(D446M)	446	Ig_fold	NA	-2.49751	-0.0644908	8	Exposed	Functional	NA	NA	LPath
p.(D446P)	446	Ig_fold	NA	-2.25886	0.0207244	8	Exposed	Functional	NA	NA	LPath
p.(D446K)	446	Ig_fold	NA	-3.05743	-0.1119	8	Exposed	Functional	NA	NA	LPath
p.(D446R)	446	Ig_fold	NA	-3.14391	-0.124315	8	Exposed	Functional	NA	NA	LPath
p.(L454F)	454	Ig_fold	NA	-2.75053	0.0373722	8	Buried	Other	NA	NA	LPath
p.(R99Y)	99	coil_1b	a	-2.15338	-0.000671509	8	Exposed	Functional	NA	NA	LPath
p.(R298W)	298	coil_2	g	-1.92242	0.0285968	8	Exposed	Functional	NA	NA	LPath
p.(L323T)	323	coil_2	d	-2.15441	0.150968	8	Buried	Other	NA	NA	Amb
p.(L323V)	323	coil_2	d	-1.57884	0.0171525	8	Buried	Other	NA	NA	LBen
p.(L323Y)	323	coil_2	d	-2.24527	0.0978866	8	Buried	Other	NA	NA	LPath
p.(E344N)	344	coil_2	g	-2.50794	0.0676215	8	Exposed	Functional	NA	NA	LPath
p.(L379S)	379	coil_2	g	-1.61553	-0.503226	8	Buried	Other	rod_Cterm	NA	LPath
p.(S618V)	618	tail_3	NA	-2.00581	0.098695	8	Buried	Other	NA	NA	Amb
p.(L379_L380insG)	379	coil_2	g	-1.9265	-0.631714	8	Buried	Other	rod_Cterm	NA	NA
p.(S618Q)	618	tail_3	NA	-2.31122	0.0273048	8	Buried	Other	NA	NA	LPath
p.(R298S)	298	coil_2	g	-1.99174	NA	8	Exposed	Functional	NA	NA	LPath
p.(R298_I299insGS)	298	coil_2	g	-1.80307	NA	8	Exposed	Functional	NA	NA	NA
p.(K417G)	417	NLS	NA	-2.53604	-0.0756743	8	Exposed	Functional	NA	NA	LPath
p.(D446C)	446	Ig_fold	NA	-2.44715	-0.0577704	8	Exposed	Functional	NA	NA	LPath
p.(S618T)	618	tail_3	NA	-2.27672	0.183713	8	Buried	Other	NA	NA	LBen
p.(L323S)	323	coil_2	d	-1.62474	0.111063	8	Buried	Other	NA	NA	LPath
p.(I77E)	77	linker_1	g	-2.10094	-0.0612509	7	Buried	Other	NA	NA	LPath
p.(I77del)	77	linker_1	g	-2.14503	0.0258284	7	Buried	Other	NA	NA	NA
p.(E98H)	98	coil_1b	g	-2.42713	0.0272896	7	Exposed	Other	NA	NA	LPath
p.(E98R)	98	coil_1b	g	-1.90265	-0.0843335	7	Exposed	Other	NA	NA	LPath
p.(E98Y)	98	coil_1b	g	-2.96574	0.0585023	7	Exposed	Other	NA	NA	LPath
p.(L356E)	356	coil_2	e	-1.85141	-0.0754653	7	Buried	Other	NA	NA	LPath
p.(P391I)	391	tail	NA	-1.94084	NA	7	Exposed	Other	NA	NA	LPath
p.(P391X)	391	tail	NA	-3.12654	-0.539196	7	Exposed	Other	NA	NA	NA
p.(A434_R435insGS)	434	Ig_fold	NA	-2.05637	0.133927	7	Buried	Other	NA	NA	NA
p.(V586K)	586	tail_3	NA	-1.97253	0.114245	7	Buried	Other	NA	NA	LPath
p.(I663E)	663	tail_3	NA	-1.98283	-0.0726173	7	Exposed	Other	NA	NA	LPath
p.(I77F)	77	linker_1	g	-1.86479	0.0593825	7	Buried	Other	NA	NA	LPath
p.(R349A)	349	coil_2	e	-2.14982	0.0939414	7	Exposed	Other	NA	NA	LPath
p.(L356G)	356	coil_2	e	-1.92874	-0.0535819	7	Buried	Other	NA	NA	LPath
p.(P391_S392insGSG)	391	tail	NA	-1.98221	0.0541632	7	Exposed	Other	NA	NA	NA
p.(A434R)	434	Ig_fold	NA	-1.97404	0.0652072	7	Buried	Other	NA	NA	LPath
p.(I663C)	663	tail_3	NA	-1.95091	-0.215293	7	Exposed	Other	NA	NA	LPath
p.(R349E)	349	coil_2	e	-1.73531	-0.0489972	7	Exposed	Other	NA	NA	LPath
p.(E98M)	98	coil_1b	g	-1.89721	NA	7	Exposed	Other	NA	NA	LPath
p.(E98K)	98	coil_1b	g	-2.15196	0.0774007	7	Exposed	Other	NA	NA	LPath
p.(P391_S392insG)	391	tail	NA	-1.77766	0.148549	7	Exposed	Other	NA	NA	NA
p.(I663R)	663	tail_3	NA	-1.75182	NA	7	Exposed	Other	NA	NA	LPath
p.(V586_L587insGS)	586	tail_3	NA	-2.25497	0.120562	7	Buried	Other	NA	NA	NA
p.(I663Y)	663	tail_3	NA	-2.15082	-0.0789339	7	Exposed	Other	NA	NA	LPath
p.(R119_N120insGS)	119	coil_1b	g	-3.55494	-0.219419	6	Exposed	Other	NA	NA	NA
p.(R119_N120insGSG)	119	coil_1b	g	-2.91836	-0.0478887	6	Exposed	Other	NA	NA	NA
p.(S212D)	212	coil_1b	b	-2.03742	0.483277	6	Exposed	Other	NA	NA	LPath
p.(S212L)	212	coil_1b	b	-2.08239	0.167817	6	Exposed	Other	NA	NA	LBen
p.(S212W)	212	coil_1b	b	-2.14968	0.29611	6	Exposed	Other	NA	NA	LPath
p.(S212_E213insGSG)	212	coil_1b	b	-1.55688	0.0253699	6	Exposed	Other	NA	NA	NA
p.(S212_E214del)	212	coil_1b	b	-2.26625	0.0348778	6	Exposed	Other	NA	NA	NA
p.(R280D)	280	coil_2	c	-2.23139	-0.0387298	6	Exposed	Other	NA	NA	LPath
p.(R280T)	280	coil_2	c	-1.24708	0.311838	6	Exposed	Other	NA	NA	LPath
p.(R280G)	280	coil_2	c	-3.00279	0.11826	6	Exposed	Other	NA	VUS	LPath
p.(A288G)	288	coil_2	d	-1.7945	0.000567227	6	Buried	Other	NA	NA	LPath
p.(L327P)	327	coil_2	a	-2.45423	0.111563	6	Buried	Other	NA	NA	LPath
p.(D322del)	322	coil_2	c	-2.01579	-0.0817222	6	Exposed	Other	NA	NA	NA
p.(L327_A328del)	327	coil_2	a	-2.27469	0.208642	6	Buried	Other	NA	NA	NA
p.(L327_R329del)	327	coil_2	a	-1.86079	0.216171	6	Buried	Other	NA	NA	NA
p.(G382P)	382	coil_2	c	-1.89627	0.0259954	6	Exposed	Other	rod_Cterm	NA	LPath
p.(G382L)	382	coil_2	c	-2.21398	0.0387462	6	Exposed	Other	rod_Cterm	NA	LPath
p.(G382H)	382	coil_2	c	-2.03866	0.0815767	6	Exposed	Other	rod_Cterm	NA	LPath
p.(S392G)	392	tail	NA	-2.43662	-0.141486	6	Exposed	Other	NA	NA	Amb
p.(G382_E383insGS)	382	coil_2	c	-2.10442	-0.0910507	6	Exposed	Other	rod_Cterm	NA	NA
p.(G492S)	492	Ig_fold	NA	-2.14737	0.327875	6	Exposed	Other	NA	NA	LBen
p.(G492I)	492	Ig_fold	NA	-2.08169	0.26161	6	Exposed	Other	NA	NA	LPath
p.(S143W)	143	coil_1b	c	-1.52623	-0.0865556	6	Exposed	Other	NA	NA	LPath
p.(L327H)	327	coil_2	a	-2.38418	0.127554	6	Buried	Other	NA	NA	Amb
p.(S392del)	392	tail	NA	-1.69897	0.163514	6	Exposed	Other	NA	NA	NA
p.(G492P)	492	Ig_fold	NA	-2.64722	-0.0242008	6	Exposed	Other	NA	NA	LPath
p.(S392H)	392	tail	NA	-1.78016	NA	6	Exposed	Other	NA	NA	LPath
p.(S212N)	212	coil_1b	b	-1.7402	0.337603	6	Exposed	Other	NA	VUS	LBen
p.(S392V)	392	tail	NA	-1.76299	0.0806326	6	Exposed	Other	NA	NA	LPath
p.(L29Y)	29	head	b	-2.03498	-0.0449945	5	Buried	Other	rod_Nterm	NA	LPath
p.(D34M)	34	coil_1a	g	-2.12404	0.0834571	5	Exposed	Other	rod_Nterm	NA	LPath
p.(D34N)	34	coil_1a	g	-1.93408	-0.014702	5	Exposed	Other	rod_Nterm	VUS	LPath
p.(D34L)	34	coil_1a	g	-2.03633	0.216063	5	Exposed	Other	rod_Nterm	NA	LPath
p.(D34Y)	34	coil_1a	g	-1.70496	0.14268	5	Exposed	Other	rod_Nterm	NA	LPath
p.(D34_L35insGS)	34	coil_1a	g	-2.13265	-0.490184	5	Exposed	Other	rod_Nterm	NA	NA
p.(D34del)	34	coil_1a	g	-1.59245	-0.202577	5	Exposed	Other	rod_Nterm	NA	NA
p.(N142L)	142	coil_1b	b	-1.88605	0.190246	5	Exposed	Other	NA	NA	LPath
p.(K155F)	155	coil_1b	a	-2.01563	-0.0809003	5	Exposed	Other	NA	NA	LPath
p.(K155W)	155	coil_1b	a	-1.89917	-0.0260238	5	Exposed	Other	NA	NA	LPath
p.(L215W)	215	coil_1b	e	-2.05518	-0.021824	5	Buried	Other	NA	NA	LPath
p.(L215_R216insG)	215	coil_1b	e	-2.40319	0.0249433	5	Buried	Other	NA	NA	NA
p.(S239Q)	239	linker_2	e	-1.92647	0.205476	5	Exposed	Other	NA	NA	LPath
p.(S239K)	239	linker_2	e	-2.06067	-0.0106303	5	Exposed	Other	NA	NA	LPath
p.(S239E)	239	linker_2	e	-2.59968	0.0812917	5	Exposed	Other	NA	NA	LPath
p.(R296K)	296	coil_2	e	-1.96743	0.153497	5	Exposed	Other	NA	NA	Amb
p.(L306C)	306	coil_2	a	-2.04811	0.0229982	5	Buried	Other	NA	NA	LPath
p.(L306M)	306	coil_2	a	-2.05739	0.645551	5	Buried	Other	NA	NA	LBen
p.(R296_I297insG)	296	coil_2	e	-2.4128	0.0157882	5	Exposed	Other	NA	NA	NA
p.(R335S)	335	coil_2	e	-1.76914	0.145959	5	Exposed	Other	NA	NA	LPath
p.(R335A)	335	coil_2	e	-1.85716	0.00636327	5	Exposed	Other	NA	NA	LPath
p.(Q353G)	353	coil_2	b	-1.91027	-0.0140049	5	Exposed	Other	NA	NA	LPath
p.(H374A)	374	coil_2	b	-2.33941	0.0301657	5	Exposed	Other	rod_Cterm	NA	Amb
p.(H374W)	374	coil_2	b	-1.75591	NA	5	Exposed	Other	rod_Cterm	NA	LPath
p.(H374E)	374	coil_2	b	-1.81506	0.455271	5	Exposed	Other	rod_Cterm	NA	LPath
p.(V440S)	440	Ig_fold	NA	-1.98394	0.0701036	5	Buried	Other	NA	NA	LPath
p.(V440N)	440	Ig_fold	NA	-1.86858	-0.392558	5	Buried	Other	NA	NA	LPath
p.(V440E)	440	Ig_fold	NA	-1.73899	-0.404538	5	Buried	Other	NA	NA	LPath
p.(A441K)	441	Ig_fold	NA	-2.50693	0.21323	5	Exposed	Other	NA	NA	LPath
p.(A441Y)	441	Ig_fold	NA	-1.49327	0.188387	5	Exposed	Other	NA	NA	LPath
p.(A441_V442insGSG)	441	Ig_fold	NA	-1.81772	-0.297223	5	Exposed	Other	NA	NA	NA
p.(G465R)	465	Ig_fold	NA	-2.38098	-0.126591	5	Exposed	Other	NA	NA	LPath
p.(P594Q)	594	tail_3	NA	-1.88722	0.153355	5	Exposed	Other	NA	NA	LBen
p.(P594T)	594	tail_3	NA	-1.64829	0.00703628	5	Exposed	Other	NA	NA	LBen
p.(P594F)	594	tail_3	NA	-1.56936	0.200049	5	Exposed	Other	NA	NA	LPath
p.(P658N)	658	tail_3	NA	-1.72247	0.245064	5	Exposed	Other	NA	NA	LBen
p.(K155_R156insG)	155	coil_1b	a	-2.47515	0.0154672	5	Exposed	Other	NA	NA	NA
p.(S239D)	239	linker_2	e	-2.53463	0.0975529	5	Exposed	Other	NA	NA	Amb
p.(L320A)	320	coil_2	a	-1.62379	0.285457	5	Buried	Other	NA	NA	Amb
p.(L320G)	320	coil_2	a	-2.08061	-0.00320231	5	Buried	Other	NA	NA	LPath
p.(L320E)	320	coil_2	a	-1.52879	0.161741	5	Buried	Other	NA	NA	LPath
p.(Q353D)	353	coil_2	b	-2.24322	0.0558295	5	Exposed	Other	NA	NA	LPath
p.(Q353R)	353	coil_2	b	-2.73643	0.12121	5	Exposed	Other	NA	NA	LPath
p.(L320_R321insGS)	320	coil_2	a	-1.72507	0.103192	5	Buried	Other	NA	NA	NA
p.(T394F)	394	tail	NA	-1.65521	0.154911	5	Exposed	Other	NA	NA	Amb
p.(H374_A375del)	374	coil_2	b	-2.65106	-0.19305	5	Exposed	Other	rod_Cterm	NA	NA
p.(S431Y)	431	Ig_fold	NA	-1.52953	0.151536	5	Exposed	Other	NA	NA	LPath
p.(A441D)	441	Ig_fold	NA	-3.13456	-0.168241	5	Exposed	Other	NA	NA	LPath
p.(G465C)	465	Ig_fold	NA	-2.28268	0.0939528	5	Exposed	Other	NA	NA	LPath
p.(G465T)	465	Ig_fold	NA	-1.8023	-0.0615744	5	Exposed	Other	NA	NA	LPath
p.(G465del)	465	Ig_fold	NA	-2.09368	-0.411034	5	Exposed	Other	NA	NA	NA
p.(P594del)	594	tail_3	NA	-1.59342	0.194674	5	Exposed	Other	NA	NA	NA
p.(P594_D596del)	594	tail_3	NA	-2.02037	0.200733	5	Exposed	Other	NA	NA	NA
p.(K155P)	155	coil_1b	a	-1.75908	-0.175496	5	Exposed	Other	NA	NA	LPath
p.(G465N)	465	Ig_fold	NA	-1.90525	NA	5	Exposed	Other	NA	NA	LPath
p.(P594V)	594	tail_3	NA	-2.04254	0.0835388	5	Exposed	Other	NA	NA	LBen
p.(K155del)	155	coil_1b	a	-2.12497	NA	5	Exposed	Other	NA	NA	NA
p.(L215_E217del)	215	coil_1b	e	-2.07952	-0.0417167	5	Buried	Other	NA	NA	NA
p.(T394W)	394	tail	NA	-1.99022	0.0614096	5	Exposed	Other	NA	NA	LPath
p.(T394_S395insGS)	394	tail	NA	-1.63135	0.162363	5	Exposed	Other	NA	NA	NA
p.(R335D)	335	coil_2	e	-1.7274	NA	5	Exposed	Other	NA	NA	LPath
p.(T394L)	394	tail	NA	-1.6693	0.093437	5	Exposed	Other	NA	NA	LBen
p.(A79G)	79	linker_1	b	-1.11818	0.142775	4	Exposed	Other	NA	NA	LBen
p.(A79L)	79	linker_1	b	-1.95035	-0.112247	4	Exposed	Other	NA	NA	LBen
p.(F113C)	113	coil_1b	a	-2.92869	-0.113452	4	Exposed	Other	NA	NA	LBen
p.(D243N)	243	coil_2	j	-1.98651	-0.0482765	4	Exposed	Other	NA	VUS	LBen
p.(Q293P)	293	coil_2	b	-1.65708	-0.351869	4	Exposed	Other	NA	VUS	LPath
p.(Q293F)	293	coil_2	b	-1.18296	0.287243	4	Exposed	Other	NA	NA	LPath
p.(Q293_Q294del)	293	coil_2	b	-2.11308	0.0265622	4	Exposed	Other	NA	NA	NA
p.(A318H)	318	coil_2	f	-2.3337	0.199715	4	Exposed	Other	NA	NA	LPath
p.(R336V)	336	coil_2	f	-1.1749	0.255034	4	Exposed	Other	NA	NA	LPath
p.(E347C)	347	coil_2	c	-1.71934	-0.0889214	4	Exposed	Other	NA	NA	LPath
p.(T416C)	416	tail	NA	-2.23636	0.0633209	4	Exposed	Other	NA	NA	LBen
p.(T416M)	416	tail	NA	-2.27442	0.104057	4	Exposed	Other	NA	NA	LBen
p.(R427G)	427	tail_2	NA	-1.45123	0.318271	4	Exposed	Other	NA	VUS	LBen
p.(R427Y)	427	tail_2	NA	-1.98265	0.147398	4	Exposed	Other	NA	NA	Amb
p.(I469H)	469	Ig_fold	NA	-2.03632	-0.590898	4	Buried	Other	NA	NA	LPath
p.(G634S)	634	tail_3	NA	-2.23117	0.0928351	4	Exposed	Other	NA	VUS	LBen
p.(G634I)	634	tail_3	NA	-2.05818	0.0424018	4	Exposed	Other	NA	NA	LBen
p.(G634Y)	634	tail_3	NA	-2.77111	-0.59668	4	Exposed	Other	NA	NA	LBen
p.(A318del)	318	coil_2	f	-2.33401	0.113114	4	Exposed	Other	NA	NA	NA
p.(R427E)	427	tail_2	NA	-2.17634	0.193866	4	Exposed	Other	NA	NA	Amb
p.(I469L)	469	Ig_fold	NA	-1.88406	0.16585	4	Buried	Other	NA	NA	LBen
p.(G634V)	634	tail_3	NA	-2.41106	0.124915	4	Exposed	Other	NA	VUS	LBen
p.(F113W)	113	coil_1b	a	-2.51268	0.0327186	4	Exposed	Other	NA	NA	LBen
p.(D243Q)	243	coil_2	j	-2.40563	0.254254	4	Exposed	Other	NA	NA	Amb
p.(R427V)	427	tail_2	NA	-2.03643	0.101485	4	Exposed	Other	NA	NA	Amb
p.(F113A)	113	coil_1b	a	-2.26371	-0.296337	4	Exposed	Other	NA	NA	LPath
p.(E347I)	347	coil_2	c	-1.70019	0.0785742	4	Exposed	Other	NA	NA	LPath
p.(A318_K319insGS)	318	coil_2	f	-1.69428	NA	4	Exposed	Other	NA	NA	NA
p.(T416Q)	416	tail	NA	-1.82931	0.123987	4	Exposed	Other	NA	NA	LBen
p.(R427N)	427	tail_2	NA	-1.52292	-0.0668451	4	Exposed	Other	NA	NA	Amb
p.(T416_K417insGSG)	416	tail	NA	-1.73635	0.0451737	4	Exposed	Other	NA	NA	NA
p.(G634_G635del)	634	tail_3	NA	-1.81262	0.151474	4	Exposed	Other	NA	NA	NA
p.(S268Q)	268	coil_2	b	-2.13413	0.199299	3	Exposed	Other	NA	NA	Amb
p.(S268N)	268	coil_2	b	-1.10518	0.224417	3	Exposed	Other	NA	NA	LBen
p.(Q354S)	354	coil_2	c	-1.60908	0.0304239	3	Exposed	Other	NA	NA	LBen
p.(D552_D553insGSG)	552	tail_3	NA	-2.64312	0.280185	3	Exposed	Other	NA	NA	NA
p.(D552del)	552	tail_3	NA	-1.48892	0.167597	3	Exposed	Other	NA	NA	NA
p.(S268L)	268	coil_2	b	-1.89113	0.070598	3	Exposed	Other	NA	NA	LBen
p.(Q354T)	354	coil_2	c	-1.90696	0.0980569	3	Exposed	Other	NA	NA	LBen
p.(H163F)	163	coil_1b	b	-2.41253	-0.04189	3	Exposed	Other	NA	NA	LBen
p.(H163R)	163	coil_1b	b	-1.76726	-0.0616717	3	Exposed	Other	NA	VUS	LBen
p.(D552N)	552	tail_3	NA	-1.51719	NA	3	Exposed	Other	NA	VUS	LBen
p.(A16K)	16	head	NA	-2.15945	0.160316	2	Exposed	Other	NA	NA	LPath
p.(L337E)	337	coil_2	g	-1.5258	0.102714	2	Exposed	Other	NA	NA	Amb
p.(L337_L338insGS)	337	coil_2	g	-2.01119	0.0790512	2	Exposed	Other	NA	NA	NA
p.(L337del)	337	coil_2	g	-2.36766	-0.0111159	2	Exposed	Other	NA	NA	NA
p.(L337S)	337	coil_2	g	-2.07116	-0.00959871	2	Exposed	Other	NA	NA	Amb
p.(L337Q)	337	coil_2	g	-1.73481	-0.0628519	2	Exposed	Other	NA	NA	LBen
p.(L337_L338del)	337	coil_2	g	-1.66951	-0.105961	2	Exposed	Other	NA	NA	NA
p.(L337G)	337	coil_2	g	-1.95642	-0.1363	2	Exposed	Other	NA	NA	LPath
p.(T643R)	643	tail_3	NA	-1.59978	0.0841724	2	Buried	Other	NA	NA	Amb
p.(G160M)	160	coil_1b	f	-1.46253	0.183956	1	Exposed	Other	NA	NA	LBen
p.(G160F)	160	coil_1b	f	-3.22577	0.0186584	1	Exposed	Other	NA	NA	Amb
p.(G160_L162del)	160	coil_1b	f	-1.69874	0.129815	1	Exposed	Other	NA	NA	NA
p.(A598C)	598	tail_3	NA	-1.99775	0.225153	1	Exposed	Other	NA	NA	LBen
p.(A598Y)	598	tail_3	NA	-1.77745	0.354903	1	Exposed	Other	NA	NA	LBen
p.(G160W)	160	coil_1b	f	-2.22967	-0.0306007	1	Exposed	Other	NA	NA	Amb
p.(A598D)	598	tail_3	NA	-1.56152	0.308335	1	Exposed	Other	NA	NA	LBen
p.(S657T)	657	tail_3	NA	-2.6217	-0.130918	1	Exposed	Other	NA	NA	LBen
p.(G160K)	160	coil_1b	f	-1.79557	0.0725526	1	Exposed	Other	NA	NA	LPath

### Sheet: readme
This spreadsheet contains the 292 variants significantly depleted from the VCM pool after stringent filtering of Rosace scores. Descriptions for columns follow:
HGVS	variant identity (HGVS nomenclature)
position	residue number
domain	refers to position within domains of the human Lamin A protein.
heptad_phase	position in coiled-coil alpha helix; a and d are hydrophobic core positions, e and g are flanking electrostatic positions, and b, c, f are surface positions. NA outside the coiled-coil rod
VCM_fitness_score	VCM to epiC log ratio calculated using Rosace
VCM_abundance_score	Lamin A abundance cardiomyocyte sort score (UbC promoter), N-terminal antibody epitope (antibody: SCBT sc-376248; antigen, AA 2-29 in head domain). 0 indicates no effect; positive values indicate increased abundance; negative values indicate decreased abundance; calculated with Lilace. NA = variant …
ConSurf_grade	ConSurf evolutionary conservation grade at the indicated position, 1 (most variable) to 9 (most conserved), from a ConSurf alignment of Lamin A/C (UniProt P02545)
ConSurf_surface	ConSurf predicted solvent accessibility of the indicated position; Exposed or Buried
ConSurf_class	ConSurf functional assignment of the indicated position; Functional = highly conserved and exposed, Structural = highly conserved and buried, Other = not assigned
interface	position falls within an annotated coiled-coil interaction window: rod_Nterm (residues 25-50), A11 (179-210), rod_Cterm (370-388). NA outside these windows
ClinVar_classification	ClinVar germline classification collapsed to P/LP, B/LB, or VUS, with variants above 2e-5 allele frequency in gnomAD assigned B/LB. NA = not in ClinVar and not a population control
AM_prediction	AlphaMissense pathogenicity class (am_class): LPath = likely pathogenic, LBen = likely benign, Amb = ambiguous. NA for non-missense variants, which AlphaMissense does not score
