## supplementary table 6 for "Cardiomyocyte vulnerability to lamin polymer disruption revealed by saturation mutagenesis"

### Sheet: ACN_low_abundance_confident
HGVS	position	domain	heptad_phase	VCM_abundance_score	VCM_se	VCM_discovery	VCM_lfsr
p.(R25D)	25	head	NA	-0.628978	0.282311	-1	0.01275
p.(T27F)	27	head	g	-0.603022	0.246235	-1	0.00925
p.(T27G)	27	head	g	-0.512661	0.252469	-1	0.01925
p.(T27I)	27	head	g	-0.398527	0.25302	-1	0.04775
p.(T27Y)	27	head	g	-0.621026	0.288088	-1	0.0135
p.(R28K)	28	head	a	-0.438779	0.243167	-1	0.02975
p.(R28S)	28	head	a	-0.568419	0.267512	-1	0.0165
p.(Q30_K32del)	30	head	c	-0.570633	0.247855	-1	0.01175
p.(Q30C)	30	head	c	-0.605436	0.21767	-1	0.006
p.(Q30D)	30	head	c	-0.463722	0.254694	-1	0.032
p.(Q30F)	30	head	c	-0.639422	0.248027	-1	0.0095
p.(Q30N)	30	head	c	-0.375609	0.248227	-1	0.04625
p.(Q30V)	30	head	c	-0.397517	0.248537	-1	0.04175
p.(Q30W)	30	head	c	-0.556286	0.249475	-1	0.0135
p.(K32D)	32	head	e	-0.668608	0.27039	-1	0.00825
p.(K32F)	32	head	e	-0.516098	0.259757	-1	0.02225
p.(K32P)	32	head	e	-0.548494	0.258355	-1	0.01375
p.(K32S)	32	head	e	-0.495621	0.286761	-1	0.036
p.(E33del)	33	head	f	-0.467809	0.271963	-1	0.0395
p.(E33_D34insGS)	33	head	f	-0.438824	0.263269	-1	0.03925
p.(D34_Q36del)	34	coil_1a	g	-0.624763	0.271559	-1	0.0095
p.(D34_L35insGS)	34	coil_1a	g	-0.490184	0.291199	-1	0.04225
p.(D34P)	34	coil_1a	g	-0.764267	0.278939	-1	0.00525
p.(L35del)	35	coil_1a	a	-0.479782	0.28772	-1	0.04575
p.(L35_Q36del)	35	coil_1a	a	-0.515127	0.283176	-1	0.02825
p.(L35C)	35	coil_1a	a	-0.562519	0.333706	-1	0.043
p.(L35G)	35	coil_1a	a	-0.654738	0.362426	-1	0.03125
p.(L35K)	35	coil_1a	a	-0.725331	0.308223	-1	0.00975
p.(L35P)	35	coil_1a	a	-0.504592	0.272212	-1	0.0265
p.(L35S)	35	coil_1a	a	-1.23073	0.226027	-1	0.00075
p.(L35T)	35	coil_1a	a	-0.741439	0.253103	-1	0.00425
p.(L35W)	35	coil_1a	a	-0.781782	0.372901	-1	0.01625
p.(L35Y)	35	coil_1a	a	-0.749744	0.277552	-1	0.00575
p.(Q36del)	36	coil_1a	b	-0.522018	0.281121	-1	0.02425
p.(Q36_E37insG)	36	coil_1a	b	-0.766491	0.24533	-1	0.00625
p.(Q36_E37insGS)	36	coil_1a	b	-0.674071	0.304899	-1	0.01425
p.(Q36_E37insGSG)	36	coil_1a	b	-0.575405	0.294789	-1	0.0225
p.(Q36D)	36	coil_1a	b	-0.72915	0.275157	-1	0.00625
p.(Q36F)	36	coil_1a	b	-0.435333	0.265952	-1	0.039
p.(Q36P)	36	coil_1a	b	-0.798497	0.272412	-1	0.0045
p.(Q36W)	36	coil_1a	b	-0.445037	0.264772	-1	0.0335
p.(L38del)	38	coil_1a	d	-0.507211	0.286775	-1	0.03575
p.(L38_N39del)	38	coil_1a	d	-0.768749	0.33664	-1	0.01325
p.(L38_N39insGS)	38	coil_1a	d	-0.665212	0.278251	-1	0.01175
p.(N39del)	39	coil_1a	e	-0.689603	0.259413	-1	0.00625
p.(N39_D40del)	39	coil_1a	e	-0.717501	0.289188	-1	0.0085
p.(N39_R41del)	39	coil_1a	e	-0.926468	0.249491	-1	0.003
p.(N39_D40insG)	39	coil_1a	e	-0.466738	0.272785	-1	0.038
p.(N39_D40insGS)	39	coil_1a	e	-0.570234	0.265649	-1	0.0135
p.(N39_D40insGSG)	39	coil_1a	e	-0.523489	0.291313	-1	0.03525
p.(N39A)	39	coil_1a	e	-1.01453	0.240582	-1	0.00175
p.(N39E)	39	coil_1a	e	-0.661864	0.352988	-1	0.03325
p.(N39F)	39	coil_1a	e	-0.773252	0.274697	-1	0.0055
p.(N39H)	39	coil_1a	e	-0.597417	0.27552	-1	0.017
p.(N39L)	39	coil_1a	e	-0.75704	0.310774	-1	0.00925
p.(N39P)	39	coil_1a	e	-0.711516	0.296275	-1	0.00925
p.(N39Q)	39	coil_1a	e	-0.90066	0.243041	-1	0.003
p.(N39S)	39	coil_1a	e	-0.73002	0.260653	-1	0.00725
p.(N39V)	39	coil_1a	e	-0.679555	0.263101	-1	0.0075
p.(N39W)	39	coil_1a	e	-0.66116	0.304098	-1	0.016
p.(N39Y)	39	coil_1a	e	-1.24534	0.248423	-1	0.00125
p.(D40_R41del)	40	coil_1a	f	-0.990814	0.26418	-1	0.00275
p.(D40_L42del)	40	coil_1a	f	-0.705869	0.344588	-1	0.0195
p.(D40R)	40	coil_1a	f	-0.879301	0.274752	-1	0.00275
p.(D40S)	40	coil_1a	f	-0.446472	0.284176	-1	0.04875
p.(R41del)	41	coil_1a	g	-0.610879	0.269381	-1	0.01225
p.(R41_A43del)	41	coil_1a	g	-0.693566	0.339965	-1	0.02
p.(R41_L42insGS)	41	coil_1a	g	-0.842468	0.249322	-1	0.004
p.(R41I)	41	coil_1a	g	-0.573608	0.287432	-1	0.0245
p.(R41S)	41	coil_1a	g	-0.700984	0.28508	-1	0.01125
p.(R41T)	41	coil_1a	g	-0.449	0.281223	-1	0.04875
p.(R41V)	41	coil_1a	g	-0.577095	0.367733	-1	0.04725
p.(R41W)	41	coil_1a	g	-0.81261	0.24905	-1	0.004
p.(L42del)	42	coil_1a	a	-0.595515	0.31807	-1	0.0285
p.(L42_A43del)	42	coil_1a	a	-0.658048	0.289832	-1	0.012
p.(L42_V44del)	42	coil_1a	a	-0.592872	0.311915	-1	0.02875
p.(L42_A43insG)	42	coil_1a	a	-0.784576	0.27405	-1	0.00625
p.(L42_A43insGSG)	42	coil_1a	a	-0.442299	0.271182	-1	0.0445
p.(L42E)	42	coil_1a	a	-0.817612	0.326387	-1	0.008
p.(L42G)	42	coil_1a	a	-0.99824	0.25791	-1	0.00375
p.(L42H)	42	coil_1a	a	-0.676339	0.313361	-1	0.01625
p.(L42I)	42	coil_1a	a	-0.688659	0.2792	-1	0.0095
p.(L42M)	42	coil_1a	a	-0.422993	0.257923	-1	0.0365
p.(L42N)	42	coil_1a	a	-0.991053	0.236744	-1	0.00175
p.(L42P)	42	coil_1a	a	-1.14809	0.243871	-1	0.002
p.(L42Q)	42	coil_1a	a	-0.751907	0.265122	-1	0.00625
p.(L42R)	42	coil_1a	a	-0.650118	0.275908	-1	0.01075
p.(L42S)	42	coil_1a	a	-0.553689	0.282547	-1	0.02325
p.(A43_V44del)	43	coil_1a	b	-0.99658	0.247175	-1	0.003
p.(A43_Y45del)	43	coil_1a	b	-0.705047	0.296961	-1	0.0125
p.(A43_V44insGS)	43	coil_1a	b	-0.483573	0.275693	-1	0.0375
p.(A43N)	43	coil_1a	b	-0.708728	0.259431	-1	0.00675
p.(V44_I46del)	44	coil_1a	c	-0.581216	0.310094	-1	0.0285
p.(V44_Y45insG)	44	coil_1a	c	-0.552512	0.304956	-1	0.03075
p.(V44P)	44	coil_1a	c	-0.703333	0.26648	-1	0.007
p.(Y45del)	45	coil_1a	d	-0.453049	0.271407	-1	0.04325
p.(Y45_I46insG)	45	coil_1a	d	-0.614944	0.302027	-1	0.0185
p.(Y45_I46insGS)	45	coil_1a	d	-0.856263	0.24632	-1	0.00175
p.(Y45E)	45	coil_1a	d	-0.71191	0.286243	-1	0.00775
p.(Y45G)	45	coil_1a	d	-0.566366	0.286444	-1	0.0195
p.(Y45H)	45	coil_1a	d	-0.553945	0.25632	-1	0.01475
p.(Y45K)	45	coil_1a	d	-0.549165	0.275897	-1	0.0215
p.(Y45P)	45	coil_1a	d	-0.721289	0.30705	-1	0.01075
p.(Y45Q)	45	coil_1a	d	-0.600476	0.277155	-1	0.01625
p.(Y45R)	45	coil_1a	d	-0.512386	0.283612	-1	0.03125
p.(Y45S)	45	coil_1a	d	-0.942753	0.369634	-1	0.00425
p.(Y45T)	45	coil_1a	d	-0.913116	0.267737	-1	0.00375
p.(I46del)	46	coil_1a	e	-0.746592	0.277904	-1	0.00425
p.(I46_D47del)	46	coil_1a	e	-0.876586	0.264352	-1	0.00325
p.(I46A)	46	coil_1a	e	-1.16613	0.22105	-1	0.0025
p.(I46C)	46	coil_1a	e	-0.724144	0.273874	-1	0.00675
p.(I46D)	46	coil_1a	e	-0.858956	0.262781	-1	0.00375
p.(I46E)	46	coil_1a	e	-0.934138	0.254173	-1	0.0045
p.(I46H)	46	coil_1a	e	-1.05993	0.262902	-1	0.002
p.(I46K)	46	coil_1a	e	-0.972697	0.255809	-1	0.002
p.(I46P)	46	coil_1a	e	-0.877353	0.259267	-1	0.004
p.(I46R)	46	coil_1a	e	-0.766358	0.289746	-1	0.007
p.(I46T)	46	coil_1a	e	-0.856198	0.280541	-1	0.00625
p.(I46W)	46	coil_1a	e	-0.78949	0.270057	-1	0.00525
p.(I46Y)	46	coil_1a	e	-1.17847	0.233097	-1	0.00125
p.(D47_R48insGSG)	47	coil_1a	f	-0.610363	0.259798	-1	0.00975
p.(D47V)	47	coil_1a	f	-0.539889	0.252089	-1	0.01575
p.(R48del)	48	coil_1a	g	-0.41352	0.262405	-1	0.044
p.(R48P)	48	coil_1a	g	-0.543119	0.28318	-1	0.0235
p.(V49_S51del)	49	coil_1a	a	-0.874437	0.252368	-1	0.00525
p.(V49_R50insGSG)	49	coil_1a	a	-0.47174	0.255072	-1	0.0275
p.(V49P)	49	coil_1a	a	-0.678278	0.253366	-1	0.008
p.(R50_L52del)	50	coil_1a	b	-0.565072	0.302167	-1	0.02725
p.(R50C)	50	coil_1a	b	-0.58334	0.213832	-1	0.008
p.(R50D)	50	coil_1a	b	-0.469009	0.28646	-1	0.041
p.(D370del)	370	coil_2	e	-0.739258	0.274101	-1	0.00675
p.(D370_M371del)	370	coil_2	e	-1.12595	0.215989	-1	0.00125
p.(D370_E372del)	370	coil_2	e	-0.846754	0.258396	-1	0.0045
p.(D370L)	370	coil_2	e	-0.529432	0.251749	-1	0.01675
p.(D370P)	370	coil_2	e	-0.541499	0.336908	-1	0.04925
p.(M371_E372del)	371	coil_2	f	-0.612055	0.288939	-1	0.018
p.(M371_E372insGSG)	371	coil_2	f	-0.917227	0.263796	-1	0.00325
p.(M371X)	371	coil_2	f	-1.02562	0.253622	-1	0.0025
p.(E372_I373del)	372	coil_2	g	-0.582467	0.29357	-1	0.022
p.(E372_H374del)	372	coil_2	g	-0.631069	0.281477	-1	0.0135
p.(E372_I373insG)	372	coil_2	g	-0.781783	0.261452	-1	0.00475
p.(E372_I373insGS)	372	coil_2	g	-0.512704	0.296136	-1	0.037
p.(E372_I373insGSG)	372	coil_2	g	-0.611242	0.29325	-1	0.01875
p.(E372C)	372	coil_2	g	-0.950424	0.268607	-1	0.004
p.(E372D)	372	coil_2	g	-0.679755	0.252711	-1	0.008
p.(E372H)	372	coil_2	g	-0.740689	0.340305	-1	0.01475
p.(E372L)	372	coil_2	g	-1.24823	0.252409	-1	0.00125
p.(E372M)	372	coil_2	g	-0.827422	0.295326	-1	0.00575
p.(E372N)	372	coil_2	g	-1.00117	0.255221	-1	0.002
p.(E372P)	372	coil_2	g	-0.815972	0.274591	-1	0.00325
p.(E372Q)	372	coil_2	g	-0.518575	0.258476	-1	0.01975
p.(E372R)	372	coil_2	g	-0.77175	0.278494	-1	0.0065
p.(E372T)	372	coil_2	g	-0.604256	0.27455	-1	0.01275
p.(E372Y)	372	coil_2	g	-0.727517	0.259369	-1	0.00575
p.(I373_H374del)	373	coil_2	a	-0.592663	0.272449	-1	0.01375
p.(I373_A375del)	373	coil_2	a	-0.654333	0.26549	-1	0.009
p.(I373_H374insG)	373	coil_2	a	-0.610386	0.271841	-1	0.012
p.(I373_H374insGS)	373	coil_2	a	-0.79363	0.270619	-1	0.0045
p.(I373_H374insGSG)	373	coil_2	a	-0.742242	0.274005	-1	0.007
p.(I373C)	373	coil_2	a	-0.679418	0.298314	-1	0.0135
p.(I373G)	373	coil_2	a	-0.623408	0.282235	-1	0.01375
p.(I373H)	373	coil_2	a	-0.54049	0.277955	-1	0.02325
p.(I373P)	373	coil_2	a	-0.630897	0.368902	-1	0.0425
p.(I373Q)	373	coil_2	a	-0.739193	0.261883	-1	0.00625
p.(I373W)	373	coil_2	a	-0.585082	0.277764	-1	0.01625
p.(I373X)	373	coil_2	a	-1.202	0.239488	-1	0
p.(H374_Y376del)	374	coil_2	b	-0.497528	0.286063	-1	0.03975
p.(H374_A375insGS)	374	coil_2	b	-0.507512	0.282093	-1	0.0335
p.(A375del)	375	coil_2	c	-0.477352	0.274047	-1	0.03325
p.(A375_Y376del)	375	coil_2	c	-0.944879	0.272516	-1	0.005
p.(A375_Y376insGSG)	375	coil_2	c	-0.514866	0.280369	-1	0.02725
p.(A375P)	375	coil_2	c	-0.79904	0.289	-1	0.0055
p.(A375R)	375	coil_2	c	-0.640799	0.308452	-1	0.02025
p.(A375X)	375	coil_2	c	-1.12983	0.290657	-1	0.002
p.(Y376_K378del)	376	coil_2	d	-0.596293	0.293308	-1	0.0185
p.(Y376_R377insG)	376	coil_2	d	-0.541988	0.323301	-1	0.041
p.(Y376_R377insGS)	376	coil_2	d	-0.729704	0.279034	-1	0.0065
p.(Y376_R377insGSG)	376	coil_2	d	-0.645129	0.265796	-1	0.00875
p.(Y376A)	376	coil_2	d	-0.99136	0.232678	-1	0.00325
p.(Y376D)	376	coil_2	d	-0.480157	0.273652	-1	0.03025
p.(Y376I)	376	coil_2	d	-0.554613	0.273708	-1	0.01825
p.(Y376K)	376	coil_2	d	-0.589989	0.273383	-1	0.01775
p.(Y376Q)	376	coil_2	d	-0.6564	0.270589	-1	0.009
p.(Y376R)	376	coil_2	d	-0.507966	0.293917	-1	0.0385
p.(Y376V)	376	coil_2	d	-0.601693	0.279114	-1	0.016
p.(Y376W)	376	coil_2	d	-0.776264	0.25422	-1	0.0055
p.(R377del)	377	coil_2	e	-0.499652	0.313327	-1	0.0465
p.(R377_K378del)	377	coil_2	e	-0.481572	0.289781	-1	0.041
p.(R377_L379del)	377	coil_2	e	-0.459187	0.278254	-1	0.04375
p.(R377_K378insG)	377	coil_2	e	-0.68769	0.28543	-1	0.00875
p.(R377_K378insGS)	377	coil_2	e	-0.483446	0.266268	-1	0.02925
p.(R377_K378insGSG)	377	coil_2	e	-0.603444	0.286122	-1	0.01625
p.(R377G)	377	coil_2	e	-0.48952	0.210466	-1	0.011
p.(R377Y)	377	coil_2	e	-0.45234	0.280314	-1	0.04525
p.(L379del)	379	coil_2	g	-0.49809	0.276253	-1	0.03075
p.(L379_L380del)	379	coil_2	g	-0.530004	0.277474	-1	0.0265
p.(L379_E381del)	379	coil_2	g	-0.609541	0.261151	-1	0.0115
p.(L379_L380insG)	379	coil_2	g	-0.631714	0.26676	-1	0.0105
p.(L379_L380insGS)	379	coil_2	g	-0.561918	0.260556	-1	0.0155
p.(L379_L380insGSG)	379	coil_2	g	-0.487249	0.26743	-1	0.03075
p.(L379E)	379	coil_2	g	-0.727892	0.271524	-1	0.00575
p.(L379G)	379	coil_2	g	-0.614536	0.278942	-1	0.016
p.(L379H)	379	coil_2	g	-0.435734	0.266532	-1	0.0365
p.(L379K)	379	coil_2	g	-0.448324	0.270145	-1	0.04075
p.(L379N)	379	coil_2	g	-0.483508	0.273204	-1	0.031
p.(L379P)	379	coil_2	g	-0.734232	0.263937	-1	0.00625
p.(L379Q)	379	coil_2	g	-0.444692	0.255333	-1	0.0345
p.(L379R)	379	coil_2	g	-0.76426	0.254828	-1	0.00475
p.(L379S)	379	coil_2	g	-0.503226	0.266527	-1	0.0245
p.(L379T)	379	coil_2	g	-0.720576	0.256977	-1	0.00525
p.(L379W)	379	coil_2	g	-0.505182	0.281101	-1	0.03375
p.(L379Y)	379	coil_2	g	-0.529262	0.293923	-1	0.03175
p.(L380_G382del)	380	coil_2	a	-0.521855	0.317408	-1	0.04425
p.(L380_E381insGS)	380	coil_2	a	-0.738593	0.302344	-1	0.00975
p.(L380_E381insGSG)	380	coil_2	a	-0.763392	0.272892	-1	0.007
p.(L380A)	380	coil_2	a	-0.792881	0.278107	-1	0.00575
p.(L380D)	380	coil_2	a	-0.743097	0.302229	-1	0.0095
p.(L380E)	380	coil_2	a	-0.583643	0.32559	-1	0.0365
p.(L380H)	380	coil_2	a	-0.858803	0.343906	-1	0.0095
p.(L380K)	380	coil_2	a	-0.764055	0.277953	-1	0.00625
p.(L380N)	380	coil_2	a	-0.543144	0.278407	-1	0.02525
p.(L380P)	380	coil_2	a	-0.799675	0.276343	-1	0.0055
p.(L380Q)	380	coil_2	a	-0.693481	0.397329	-1	0.037
p.(L380S)	380	coil_2	a	-0.524304	0.278108	-1	0.02775
p.(L380T)	380	coil_2	a	-0.922633	0.304025	-1	0.003
p.(L380Y)	380	coil_2	a	-1.2806	0.228343	-1	0.001
p.(L380X)	380	coil_2	a	-0.444652	0.274764	-1	0.043
p.(E381_G382del)	381	coil_2	b	-0.595274	0.260787	-1	0.01025
p.(E381H)	381	coil_2	b	-0.5029	0.253549	-1	0.02075
p.(E381R)	381	coil_2	b	-0.547364	0.254192	-1	0.015
p.(E381W)	381	coil_2	b	-0.551574	0.253224	-1	0.01525
p.(E381X)	381	coil_2	b	-0.553066	0.250625	-1	0.014
p.(E383_E384del)	383	coil_2	d	-0.443942	0.285019	-1	0.047
p.(E383_E385del)	383	coil_2	d	-0.43507	0.26776	-1	0.04225
p.(E383R)	383	coil_2	d	-0.451205	0.266364	-1	0.0365
p.(E383S)	383	coil_2	d	-0.441754	0.271594	-1	0.04075
p.(E384_R386del)	384	tail	e	-0.550152	0.248903	-1	0.01325
p.(E384_E385insG)	384	tail	e	-0.54035	0.278301	-1	0.02275
p.(E384_E385insGSG)	384	tail	e	-0.664378	0.266316	-1	0.00975
p.(E384G)	384	tail	e	-0.516693	0.285331	-1	0.02775
p.(E384L)	384	tail	e	-0.506402	0.28573	-1	0.03375
p.(E384P)	384	tail	e	-0.490485	0.271152	-1	0.0295
p.(E385_L387del)	385	tail	f	-0.48843	0.267505	-1	0.02725
p.(E385_R386insGS)	385	tail	f	-0.728945	0.259382	-1	0.006
p.(E385_R386insGSG)	385	tail	f	-0.441806	0.281454	-1	0.0425
p.(E385I)	385	tail	f	-0.407316	0.253024	-1	0.04475
p.(R386del)	386	tail	g	-0.595619	0.253396	-1	0.00875
p.(R386A)	386	tail	g	-0.561346	0.269221	-1	0.018
p.(R386C)	386	tail	g	-0.42329	0.263578	-1	0.0425
p.(R386D)	386	tail	g	-0.739787	0.276187	-1	0.008
p.(R386E)	386	tail	g	-0.430899	0.266883	-1	0.04075
p.(R386F)	386	tail	g	-0.396296	0.254299	-1	0.0435
p.(R386G)	386	tail	g	-0.58191	0.253965	-1	0.01225
p.(R386H)	386	tail	g	-0.768757	0.253113	-1	0.006
p.(R386I)	386	tail	g	-0.852262	0.24236	-1	0.0045
p.(R386P)	386	tail	g	-0.512924	0.269522	-1	0.02625
p.(R386X)	386	tail	g	-0.523862	0.275891	-1	0.03075
p.(L387D)	387	tail	a	-0.478421	0.258229	-1	0.02375

### Sheet: readme
this spreadsheet contains low abundance variants (lfsr < 0.05 and score < 5th percentile synonymous) in the N and C termini of the rod domain. Descriptions for columns follow:
HGVS	variant identity in HGVS nomenclature
position	residue number
domain	refers to position within domains of the human Lamin A protein
heptad_phase	position in coiled-coil alpha helix; a and d are hydrophobic core positions, e and g are flanking electrostatic positions, and b, c, f are surface positions
VCM_abundance_score	Lamin A abundance VCM sort score, N-terminal antibody epitope (antibody: SCBT sc-376248; antigen, AA 2-29 in head domain). 0 indicates no effect; positive values indicate increased abundance; negative values indicate decreased abundance; calculated with Lilace
VCM_se	standard error of the effect size, VCM abundance screen
VCM_discovery	nonzero value (significant) if lfsr <0.05; -1 is negative effect, +1 is positive effect, VCM abundance screen
VCM_lfsr	confidence in direction of effect (signal higher or lower than control), VCM abundance screen
